# Independent control of neurogenesis and dorsoventral patterning by NKX2-2

**DOI:** 10.1101/2024.10.13.618113

**Authors:** Sumin Jang, Elena Abarinov, Julie Dobkin, Hynek Wichterle

## Abstract

Human neurogenesis is disproportionately protracted, lasting >10 times longer than in mouse, allowing neural progenitors to undergo more rounds of self-renewing cell divisions and generate larger neuronal populations. In the human spinal cord, expansion of the motor neuron lineage is achieved through a newly evolved progenitor domain called vpMN (ventral motor neuron progenitor) that uniquely extends and expands motor neurogenesis. This behavior of vpMNs is controlled by transcription factor NKX2-2, which in vpMNs is co-expressed with classical motor neuron progenitor (pMN) marker OLIG2. In this study, we sought to determine the molecular basis of NKX2-2-mediated extension and expansion of motor neurogenesis. We found that NKX2-2 represses proneural gene *NEUROG2* by two distinct, Notch-independent mechanisms that are respectively apparent in rodent and human spinal progenitors: in rodents (and chick), NKX2-2 represses *Olig2* and the motor neuron lineage through its tinman domain, leading to loss of *Neurog2* expression. In human vpMNs, however, NKX2-2 represses *NEUROG2* but not *OLIG2*, thereby allowing motor neurogenesis to proceed, albeit in a delayed and protracted manner. Interestingly, we found that ectopic expression of tinman-mutant *Nkx2-2* in mouse pMNs phenocopies human vpMNs, repressing *Neurog2* but not *Olig2*, and leading to delayed and protracted motor neurogenesis. Our studies identify a Notch- and tinman-independent mode of *Nkx2-2*-mediated *Neurog2* repression that is observed in human spinal progenitors, but is normally masked in rodents and chicks due to *Nkx2-2*’s tinman-dependent repression of *Olig2*.
