## Supplementary material for "Independent control of neurogenesis and dorsoventral patterning by NKX2-2": Table 1

### Sheet: Sheet1
Table 1: Genes significantly downregulated in vpMN compared to pMN
Gene	log2(FC)	q-value
ST18	-3.53627	4.32e-33
CRABP1	-2.64524	1.6e-24
DLL3	-2.32277	1.37e-22
ANK2	-1.97148	3.3e-21
XKR7	-2.17428	3.03e-20
EBF3	-2.73503	5.38e-18
ONECUT2	-1.87627	3.18e-16
MIAT	-1.5643	9.13e-15
ONECUT1	-1.5967	1.17e-13
ELAVL3	-2.01123	2.44e-12
FNDC5	-2.25571	3.8e-12
STMN2	-2.12572	9.07e-12
P3R3URF-PIK3R3	-9.52852	4.74e-11
CHRNB4	-2.18343	6.05e-11
EBF2	-2.73997	6.99e-11
CHRNA3	-2.91156	1.42e-10
NEUROD4	-1.5772	1.48e-10
NHLH1	-1.63011	5.96e-10
AC010247.2	-4.3853	8.87e-10
SPNS2	-3.0247	2.31e-09
NCKAP5	-1.53182	3.66e-09
PLEKHA6	-2.20147	1.68e-08
TIE1	-1.96409	2.07e-08
TMEM132E	-1.485	4.07e-08
PCDH15	-1.64564	5.31e-08
CYP3A5	-2.50635	1.15e-07
CELF3	-2.01096	1.15e-07
RGPD1	-2.49371	1.2e-07
INSM1	-3.07384	1.38e-07
DLL4	-2.34229	1.59e-07
CNST	-1.5128	2.23e-07
SRRM4	-1.17285	4.21e-07
P2RX3	-2.7902	4.44e-07
AC016044.1	-2.49863	5.25e-07
MIR124-1HG	-1.55311	8.36e-07
HSPA1A	-1.16316	1.2e-06
SSTR2	-2.18219	1.48e-06
SEMA6A	-1.35197	2.41e-06
MYT1	-1.72451	2.96e-06
AC022336.2	-3.2872	3.21e-06
RGS16	-1.56122	5.11e-06
IGFBPL1	-1.21144	5.78e-06
CADPS	-2.09287	5.78e-06
GRIA1	-1.48488	7.3e-06
Z83844.1	-8.8604	8.17e-06
NEUROD1	-2.73419	8.17e-06
TAGLN3	-1.62956	9.25e-06
TMEM132B	-1.45565	2.68e-05
RHOU	-1.14251	2.89e-05
SUSD2	-2.19608	3.05e-05
LHX4	-2.94481	4.81e-05
AC005899.4	-3.87333	6.28e-05
MAP2	-1.04592	6.99e-05
ELAVL4	-1.29837	9.25e-05
AKAP6	-1.88346	0.000100934
L1CAM	-1.8309	0.000123739
TRMT9B	-1.20891	0.000200357
NRG1	-2.12537	0.000203257
TNFRSF19	-2.14531	0.000314931
NEUROG1	-1.35365	0.000333892
SLITRK1	-2.56257	0.000344333
NPIPB9	-2.64192	0.000364869
PCBP4	-0.962362	0.000408806
UBE2QL1	-2.1529	0.000440402
PARM1	-1.51345	0.000635267
PLXNA1	-0.878209	0.000758465
HSPA6	-1.36721	0.000758465
NEFM	-1.4692	0.000917045
CNTN2	-1.77197	0.00093219
SYT4	-2.37486	0.000981263
NRP2	-1.11128	0.00122145
BOLA2	-3.58378	0.00126152
TMEM176A	-2.52963	0.00155017
FLNC	-0.984008	0.00163186
NUMBL	-1.29722	0.00188501
EYA2	-2.65734	0.00197484
FP236241.1	-1.11049	0.00197484
NFASC	-0.820336	0.00249859
MNX1	-3.3637	0.00280358
ST8SIA3	-1.47327	0.00281987
NEUROG2	-0.886058	0.00281987
THBS3	-1.8046	0.00305487
LINC01933	-2.35745	0.0040705
SCG3	-1.38878	0.00414151
MIR137HG	-2.30504	0.00469473
ELFN1	-1.15057	0.00479721
PCDH17	-1.26323	0.0058395
CACNA2D1	-2.67352	0.00603895
KCNMA1	-1.93992	0.0062505
SLIT1	-0.921931	0.0062505
NOVA1	-0.941974	0.00628683
ADGRG1	-1.23939	0.00640662
CBFA2T2	-0.88328	0.00645895
PLK3	-1.3341	0.00645895
KLHL24	-1.01549	0.00823538
INA	-1.1775	0.00823538
DPYSL3	-0.802615	0.00896031
